# Symbiotic bacteria support calcium carbonate precipitation in the Gulf toadfish (*Opsanus beta*)

**DOI:** 10.1101/2025.10.07.681008

**Authors:** Anthony M. Bonacolta, Tristan Kravitz, Rocío Mozo, Lydia J. Baker, Rachael M. Heuer, Martin Grosell, Javier del Campo

## Abstract

Marine fish play a significant yet understudied role in the oceanic carbon cycle through the production of magnesium rich calcium carbonate (CaCO_3_) precipitates known as ichthyocarbonates. These deposits form in the gut of marine teleost fish in response to salinity, serving as part of their osmoregulation strategy. Through this, marine fish may contribute as much as 9.04 Pg of CaCO_3_ per year in global new carbonate production, being equivalent to or potentially higher than the production by coccolithophores and pelagic foraminifera. Despite their ecological relevance, the biological mechanisms driving ichthyocarbonate precipitation remain to be fully resolved. Intriguingly, bacteria are consistently found in intimate association with ichthyocarbonate precipitates. Given the widespread capacity of prokaryotes to mediate CaCO precipitation, this association points to a previously unexplored microbial contribution to the process. To investigate the potential role of bacteria in ichthyocarbonate production, we subjected Gulf toadfish (*Opsanus beta*) to a salinity challenge common to their native range and known to elicit elevated CaCO_3_ precipitation. To assess the respective contributions of the host and its microbiota to ichthyocarbonate formation in the gut, we characterized the microbiome across the toadfish gut and performed meta-transcriptomic analysis. Across the toadfish gut, we identify a high abundance of vibrios associated with ichthyocarbonates with the metabolic potential for CaCO_3_ precipitation. Specifically, we observe the expression of the transcriptional activator of urease (*ureR*) by *Photobacterium damselae* subsp*. damselae,* which can induce the precipitation of CaCO_3_ via the production of bicarbonate. We demonstrate that CaCO precipitation in marine fish may not solely be a host-driven process, but potentially the result of a functional symbiosis with gut-associated *Vibrio* bacteria. We hypothesize that just as photosymbionts enable corals to build reefs, fish hosts along with their microbial partners may synergistically contribute to oceanic carbonate production. This discovery, if confirmed, expands the role of symbiosis in marine biomineralization and underscores its broader influence on global biogeochemical cycles.
