## Supplementary Table 1 for "Symbiotic bacteria support calcium carbonate precipitation in the Gulf toadfish (*Opsanus beta*)"

### Sheet: SupTable1_Samples
Sample_Name	Location	Treatment	Source	Metabarcoded	Transcriptome
15-9B-Ant	Anterior	9	Toadfish	Yes	Poly-A Targeted (host)
1-9A-Ant	Anterior	9	Toadfish	Yes	No
26-9C-Ant	Anterior	9	Toadfish	Yes	Poly-A Targeted (host)
13-35A-Ant	Anterior	35	Toadfish	Yes	Poly-A Targeted (host)
25-35C-Ant	Anterior	35	Toadfish	Yes	Poly-A Targeted (host)
14-35B-Ant	Anterior	35	Toadfish	Yes	Poly-A Targeted (host)
12-60C-Ant	Anterior	60	Toadfish	Yes	No
24-60B-Ant	Anterior	60	Toadfish	Yes	No
9-60A-Ant	Anterior	60	Toadfish	Yes	No
27-9C-Fluid	Fluid	9	Toadfish	Yes	No
43-9B-Fluid	Fluid	9	Toadfish	Yes	No
6-9A-Fluid	Fluid	9	Toadfish	Yes	No
10-36B-Fluid	Fluid	35	Toadfish	Yes	No
40-35C-Fluid	Fluid	35	Toadfish	Yes	No
42-35A-Fluid	Fluid	35	Toadfish	Yes	No
8-60B-Fluid	Fluid	60	Toadfish	Yes	No
16-9B-Post	Posterior	9	Toadfish	Yes	No
23-9A-Post	Posterior	9	Toadfish	Yes	No
18-35B-Post	Posterior	35	Toadfish	Yes	No
20-35C-Post	Posterior	35	Toadfish	Yes	No
5-36A-Post	Posterior	35	Toadfish	Yes	No
22-60B-Post	Posterior	60	Toadfish	Yes	No
3-60A-Post	Posterior	60	Toadfish	Yes	No
7-60C-Post	Posterior	60	Toadfish	Yes	No
17-35B-Prec	Precipitates	35	Toadfish	Yes	Ribosomal Depletion (prokaryotes)
19-35A-Prec	Precipitates	35	Toadfish	Yes	Ribosomal Depletion (prokaryotes)
2-60C-Prec	Precipitates	60	Toadfish	Yes	No
21-60A-Prec	Precipitates	60	Toadfish	Yes	No
4-60B-Prec	Precipitates	60	Toadfish	Yes	No
31-3-9A-Water	Water	9	Water	Yes	No
34-6-9B-Water	Water	9	Water	Yes	No
30-1-35A-Water	Water	35	Water	Yes	No
29-4-60B-Water	Water	60	Water	Yes	No
32-8-60C-Water	Water	60	Water	Yes	No
33-2-60A-Water	Water	60	Water	Yes	No
