## Supplementary Table 2 for "Symbiotic bacteria support calcium carbonate precipitation in the Gulf toadfish (*Opsanus beta*)"

### Sheet: Sheet1
Tukey-HSD Results
Comparision	diff	lwr	upr	p-adj
Fluid-Anterior	1.51888	-8.25429	11.292	0.991108
Posterior-Anterior	-0.425524	-9.56748	8.71644	0.999921
Precipitates-Anterior	4.50029	-6.31662	15.3172	0.748862
Water-Anterior	21.3601	11.139	31.5811	1.01e-05
Posterior-Fluid	-1.9444	-11.7176	7.82876	0.977645
Precipitates-Fluid	2.98141	-8.37398	14.3368	0.940037
Water-Fluid	19.8412	9.05191	30.6305	7.87e-05
Precipitates-Posterior	4.92581	-5.8911	15.7427	0.682198
Water-Posterior	21.7856	11.5646	32.0066	7.2e-06
Water-Precipitates	16.8598	5.11672	28.6028	0.0020544
